# Cysteine *S*-acetylation is a post-translational modification involved in metabolic regulation

**DOI:** 10.1101/2024.05.21.595030

**Authors:** E. Keith Keenan, Akshay Bareja, Yannie Lam, Paul A. Grimsrud, Matthew D. Hirschey

## Abstract

Cysteine is a reactive amino acid central to the catalytic activities of many enzymes. It is also a common target of post-translational modifications (PTMs), such as palmitoylation. This long-chain acyl PTM can modify cysteine residues and induce changes in protein subcellular localization. We hypothesized that cysteine could also be modified by short-chain acyl groups, such as cysteine *S*-acetylation. To test this, we developed sample preparation and non-targeted mass spectrometry protocols to analyze the mouse liver proteome for cysteine acetylation. Our findings revealed hundreds of sites of cysteine acetylation across multiple tissue types, revealing a previously uncharacterized cysteine acetylome. Cysteine acetylation shows a marked cytoplasmic subcellular localization signature, with tissue-specific acetylome patterns and specific changes upon metabolic stress. This study uncovers a novel aspect of cysteine biochemistry, highlighting short-chain modifications alongside known long-chain acyl PTMs. These findings enrich our understanding of the landscape of acyl modifications and suggest new research directions in enzyme activity regulation and cellular signaling in metabolism.
