## Supplementary material for "Cysteine *S*-acetylation is a post-translational modification involved in metabolic regulation": Table 3. LiverTopSites

### Sheet: Sheet1
# PSMs	Protein, Gene, Acetylated Residue
90	Pancreatic triacylglycerol lipase, Pnlip, Q6P8U6, [C]
55	60S ribosomal protein L4, Rpl4, Q9D8E6, [C3]
45	Peroxisomal coenzyme A diphosphatase NUDT7, Nudt7, Q99P30, [C5]
44	Catalase, Cat, P24270, [C393]
32	Imidazolonepropionate hydrolase, Uroc1, Q3UEL5, [C8]
26	Glutathione S-transferase A1, Gsta1, P13745, [C18]
20	Elongation factor 1-alpha 1, Eef1a1, P10126, [K/C411]
20	Fatty acid-binding protein, liver, Fabp1, P12710, [C69]
19	2'-5'-oligoadenylate synthase 2, Oas2, E9Q9A9, [C729]
18	Sorbitol dehydrogenase, Sord, Q64442, [K/C]
12	Glyceraldehyde-3-phosphate dehydrogenase, Gapdh, P16858, [K/C150]
11	Hemoglobin subunit beta-1, Hbb-b1, P02088, [K/C]
10	Glutathione S-transferase P 1, Gstp1, P19157, [K/C]
