## Supplementary material for "Cysteine *S*-acetylation is a post-translational modification involved in metabolic regulation": Table 5. TissueSurveyTopSites

### Sheet: BAT
Brown Adipose Tissue
# PSMs	Protein, Gene, Acetylated Residue
9,2	Fatty acid-binding protein, adipocyte, Fabp4, [C2], [C118]
7	Galectin-1, Lgals1, [C3]
6	Acetyl-CoA acetyltransferase, mitochondrial, Acat1, [C116(100)]
6	Pancreatic triacylglycerol lipase, Pnlip, [C313(33.3); C317(33.3); C322(33.3)]
5	NADH dehydrogenase [ubiquinone] 1 beta subcomplex subunit 9, Ndufb9, [C4]
4	Ethylmalonyl-CoA decarboxylase, Echdc1, [C127(100)]
4	Large ribosomal subunit protein uL4, Rpl4, [C3]
3	Hexokinase-2, Hk2, [C9(100)]
3	Kallikrein 1-related peptidase b22, Klk1b22, [C183(50); K185(50)]
3	Peroxisomal coenzyme A diphosphatase, Nudt7, [C5]
2	Alpha globin 1, Hba-a1, [C105(100)]
2	E3 ubiquitin-protein ligase UBR1, Ubr1, [C1122(100)]
2	Exocyst complex component 6B, Exoc6b, [C297(100)]

### Sheet: Brain
Brain
# PSMs	Protein, Gene, Acetylated Residue
8	Isoform 2 of Neurochondrin, Ncdn, [C5]
6	Hexokinase HKDC1, Hkdc1, [K622(50); C626(50)]
5	Olfactory receptor, Or8c18, [C140]
4	Actin-related protein 3, Actr3, [C8]
4	Alpha-internexin, Ina, [C10]
4	Centriolin, Cntrl, [K162(50); C170(50)]
4	Heparan-alpha-glucosaminide N-acetyltransferase, Hgsnat, [C533(50); C534(50)]
4	Large ribosomal subunit protein uL4, Rpl4, [C3]
4	NADH dehydrogenase 1 beta subcomplex subunit 9, Ndufb9, [C4]
4	Nuclear mitotic apparatus protein 1, Numa1, [C373(99.7); K377(99.7)]

### Sheet: Heart
Heart
# PSMs	Protein, Gene, Acetylated Residue(s)
16	Alpha globin 1, Hba-a1, [C105]
7	Interferon activated gene 203, Ifi203, [K10(50); C13(50)]
5	Myoglobin, Mb, [C67]
4	Acetyl-CoA acetyltransferase, mitochondrial, Acat1, [C116]
3	Hepatocyte growth factor-like protein, Mst1, [K564(50); C567(50)]
3	Large ribosomal subunit protein uL4, Rpl4, [C3]
2	FERM domain-containing protein 4B, Frmd4b, [K450; C452]
2	Galectin-1, Lgals1, [C3]
2	Hexokinase-2, Hk2, [C9]
2	Kelch-like protein 29, Klhl29, [C423]

### Sheet: Kidney
Kidney
# PSMs	Protein, Gene, Acetylatin Site(s)
15	Leucine zipper protein 1, Luzp1, [K530; C540(50); K542(50)]
12	Glycine N-acyltransferase-like protein Keg1, Keg1, [C3]
9	Large ribosomal subunit protein uL4, Rpl4, [C3]
7	Alpha globin 1, Hba-a1, [C105]
7	Cytidine deaminase, Cda, [C8]
4	Acetyl-CoA acetyltransferase, mitochondrial, Acat1, [C116]
4	Histone-lysine N-methyltransferase SETDB2, Setdb2, [C442(99.5); C446(99.5)]
3	NADH dehydrogenase 1 beta subcomplex subunit 9, Ndufb9, [C4]
2	Adhesion G protein-coupled receptor A2, Adgra2, [K510(50); C512(50)]
2	DNA-dependent protein kinase catalytic subunit, Prkdc, [C1453(50); K1455(50)]
2	Galectin-1, Lgals1, [C3]
2	Isoform 2 of Serine hydroxymethyltransferase, mitochondrial, Shmt2 [C13; C18; K27]
2	Kinetochore-associated protein 1, Kntc1, [C1337; C1349(99.3)]
2	Methylmalonate-semialdehyde dehydrogenase [acylating], mitochondrial, Aldh6a1, [C317]
2	Phosphatidylethanolamine binding protein 1, Pebp1, [C190(99.6)]

### Sheet: Liver
Liver
# PSMs	Protein, Gene, Acetylated Residue(s)
9	Large ribosomal subunit protein uL4, Rpl4, [C3]
8	Pancreatic triacylglycerol lipase, Pnlip, [C313(33.3); C316(33.3); C321(33.3)]
7	Peroxisomal coenzyme A diphosphatase NUDT7, Nudt7, [C5]
6	urocanate hydratase, Uroc1, [C8]
5	Alpha globin 1, Hba-a1, [C105] Hemoglobin subunit alpha, Hba, [C105]
5	Glyceraldehyde-3-phosphate dehydrogenase, Gm3839, [C150(50); C154(50)]
5	RIKEN cDNA 1700014D04 gene, 1700014D04Rik, [K358(50); C359(50); C370(50); C371(50)]
4	Acetyl-CoA acetyltransferase, mitochondrial, Acat1, [C116]
4	Splicing regulator SDE2, Sde2, [C403; K411; C412]
3	2'-5'-oligoadenylate synthase 2, Oas2, [C729]
3	Leucine rich repeat containing 47, Lrrc47, [K495(50); C498(50); C513(100); K514(100)]

### Sheet: Lung
Lung
# PSMs	Protein, Gene, Acetylated Residue(S)
10	Kelch-like protein 29, Klhl29, [C423]
9	Alpha globin 1, Hba-a1, [C105]
8	Large ribosomal subunit protein uL4, Rpl4, [C3]
4	Peripheral plasma membrane protein CASK, Cask, [K143; C146]
3	Eukaryotic translation initiation factor 4E-binding protein 1, Eif4ebp1, [C7]
3	Hemoglobin subunit beta-1, Hbb-b1, [C94(50); K96(50)] Beta-globin, Hbb-bs, [C94(50); K96(50)]
3	Pancreatic triacylglycerol lipase, Pnlip, [C313(33.3); C316(33.3); C321(33.3)]
2	Fibrinogen beta chain, Fgb, [C85; C96; C100]
2	Myeloid differentiation primary response protein MyD88, Myd88, [C113(50); K115(50)]
2	Peptidyl-prolyl cis-trans isomerase FKBP4, Fkbp4, [C328; K331]

### Sheet: Pancreas
Pancreas
# PSMs	Protein, Gene, Acetylated Residue(s)
17	Pancreatic triacylglycerol lipase, Pnlip, [C313(33.3); C316(33.3); C321(33.3)]
10	Galectin-1, Lgals1, [C3]
9	Large ribosomal subunit protein uL4, Rpl4, [C3]
4	Isoform Beta-2 of Mitogen-activated protein kinase 9, Mapk9 [K220(2.4); C222(98.8); K236(98.8)]
4	Large ribosomal subunit protein eL28, Rpl28, [C13]
4	Olfactory receptor, Or8c18, [C139]
3	Dimethylaniline monooxygenase [N-oxide-forming] 4, Fmo4, [C20; C21; C30]
3	Eukaryotic translation initiation factor 4E-binding protein 1, Eif4ebp1, [C7]
3	Ribonuclease pancreatic, Rnase1, [C51(50); K56(50)]
3	RIKEN cDNA 2010315B03 gene, 2010315B03Rik, [K324(24.9); K327(24.9); C328(24.9); C331(24.9); K333(0.2)]
2	Actin-related protein 3, Actr3, [C8]

### Sheet: Skm
Skeletal Muscle
# PSMs	Protein, Gene, Acetylated Residue(s)
7	Galectin-1, Lgals1, [C3]
4	Actin, alpha skeletal muscle, Acta1, [C259] Actin, aortic smooth muscle, Acta2, [C259]
4, 3	Brefeldin A-inhibited guanine nucleotide-exchange protein 1, Arfgef1, [C612] [K35; C37]
4	Fructose-bisphosphate aldolase A, Aldoa, [C240]
4	Myosin-1, Myh1, [C679(99.5); K686(0.5)] Myosin-4, Myh4, [C676(99.5); K683(0.5)] Myosin, heavy polypeptide 2, skeletal muscle, adult, Myh2, [C679(99.5); K686(0.5)] Myosin-8, Myh8, [C675(99.5); K682(0.5)]
3	Creatine kinase M-type, Ckm, [C283]
3	Hexokinase-2, Hk2, [C9]
2	CAD protein, Cad, [C179]
2	Calcium homeostasis modulator protein 3, Calhm3, [C200; C204]
2	Large ribosomal subunit protein uL4, Rpl4, [C3]

### Sheet: Spleen
Spleen
# PSMs	Protein, Gene, Acetylated Residue(s)
7	Large ribosomal subunit protein uL4, Rpl4, [C3]
7	Pancreatic triacylglycerol lipase, Pnlip, [C313(33.3); C316(33.3); C321(33.3)]
4	Actin-related protein 3, Actr3, [C8]
3	Alpha globin 1, Hba-a1, [C105]
3	Kelch-like protein 29, Klhl29, [C423]
2	Adhesion G protein-coupled receptor A2, Adgra2, [K510(50); C512(50)]
2	GLI-Kruppel family member GLI2 (Fragment), Gli2, [K31(50); C33(50)]
2	GTPase IMAP family member 4, Gimap4, [C5]
2	Maestro heat-like repeat family member 4, Mroh4, [C83]
2	Olfactory receptor, Or8c18, [C139]
2	Protein THEMIS2, Themis2, [C394]
2	Splicing regulator SDE2, Sde2, [C403; K411; C412]
